# Cell trajectory modeling identifies a primitive trophoblast state defined by BCAM enrichment

**DOI:** 10.1101/2021.03.27.437349

**Authors:** Matthew Shannon, Jennet Baltayeva, Barbara Castellana, Jasmin Wächter, Samantha Yoon, Jenna Treissman, Hoa T. Le, Pascal M. Lavoie, Alexander G. Beristain

**Author notes:** To whom correspondence should be addressed: Alexander G. Beristain, The British Columbia Children’s Hospital Research Institute, The University of British Columbia, Vancouver, British Columbia, Canada. V5Z 4H4.

## Abstract

In early placental development, progenitor cytotrophoblasts (CTBs) differentiate along one of two cellular trajectories: the villous or extravillous pathways. CTBs committed to the villous pathway fuse with neighboring CTBs to form the outer multinucleated syncytiotrophoblast (SCT), while CTBs committed to the extravillous pathway differentiate into invasive extravillous trophoblasts (EVT). Unfortunately, little is known about the processes controlling human CTB progenitor maintenance and differentiation. To address this, we established a single cell RNA sequencing (scRNA-seq) dataset from first trimester placentas to identify cell states important in trophoblast progenitor establishment, renewal, and differentiation. Multiple distinct trophoblast states were identified, representing progenitor CTBs, column CTBs, SCT precursors, and EVT. Lineage trajectory analysis identified a progenitor origin that was reproduced in human trophoblast stem cell organoids. Heightened expression of basal cell adhesion molecule (*BCAM*) defined this primitive state, where BCAM enrichment or gene silencing resulted in enhanced or diminished organoid growth. Together, this work describes at high-resolution trophoblast heterogeneity within the first trimester, resolves gene networks within human CTB progenitors, and identifies BCAM as a primitive progenitor marker and possible regulator.

**Summary Statement:** Lineage trajectory modeling identifies multiple human progenitor trophoblast states and defines trophoblast differentiation kinetics, where BCAM-expressing progenitors demonstrate enhanced regenerative ability.
