## Supplemental Table 1 for "Cell trajectory modeling identifies a primitive trophoblast state defined by BCAM enrichment"

### Sheet: Patient and sample metadata
Sample	Patient	Source	Compartment	Tissue	GA	Sex	MA	Maternal BMI	Smoke	Diabetic	Antihypertensive	Antiinflammatory	Sequencig Batch
1	1	Beristain	Fetal	Placenta	6.4	Male	24	20.9	No	No	No	No	1
2	2	Beristain	Fetal	Placenta	6.4	Female	22	24.2	No	No	No	No	1
3	3	Beristain	Fetal	Placenta	11.2	Female	30	21.2	No	No	No	No	1
4	4	Beristain	Fetal	Placenta	11.4	Male	32	22.9	No	No	No	No	1
5	5	Beristain	Fetal	Placenta	6.2	Female	23	23.5	No	No	No	No	2
6	6	Beristain	Fetal	Placenta	6.5	Male	30	23.5	No	No	No	No	2
7	7	Beristain	Fetal	Placenta	11.4	Female	20	22.1	No	No	No	No	2
8	8	E-MTAB-6701	Fetal	Placenta	12	Male	NA	NA	NA	NA	NA	NA	3
9	9	E-MTAB-6701	Fetal	Placenta	9.6	Male	NA	NA	NA	NA	NA	NA	3
10	10	E-MTAB-6701	Fetal	Placenta	6.7	Female	NA	NA	NA	NA	NA	NA	3
11	11	E-MTAB-6701	Fetal	Placenta	10	Female	NA	NA	NA	NA	NA	NA	3
12	8	E-MTAB-6701	Maternal	Decidua	12	Female	NA	NA	NA	NA	NA	NA	3
13	9	E-MTAB-6701	Maternal	Decidua	9.6	Female	NA	NA	NA	NA	NA	NA	3
14	11	E-MTAB-6701	Maternal	Decidua	6.7	Female	NA	NA	NA	NA	NA	NA	3
15	12	E-MTAB-6701	Maternal	Decidua	12	Female	NA	NA	NA	NA	NA	NA	3
GA: Gestational Age (weeks)
MA: Maternal Age (years)

### Sheet: Data pre-processing
File	Patient	Tissue	Raw # Cells	# Cells Post QC	DDR	# Doublets	# Cells
1	1	Placenta	3712	2878	0.023	66	2812
2	2	Placenta	3934	2752	0.023	63	2689
3	3	Placenta	2466	1673	0.015	25	1648
4	4	Placenta	4091	2919	0.023	67	2852
5	5	Placenta	858	498	0.004	2	496
6	6	Placenta	1575	731	0.008	6	725
7	7	Placenta	2778	1598	0.016	26	1572
8	8	Placenta	4933	2694	0.023	62	2632
9	9	Placenta	4847	4298	0.033	142	4156
10	9	Placenta	4762	4194	0.036	151	4043
11	10	Placenta	5042	3157	0.024	76	3081
12	11	Placenta	4613	3661	0.029	106	3555
13	12	CD45- Decidua	7849	3760	0.029	109	3651
14	12	CD45+ Decidua	670	289	0.003	1	288
15	12	CD45+ Decidua	2435	1833	0.015	27	1806
16	8	CD45- Decidua	4362	3310	0.025	83	3227
17	8	CD45+ Decidua	8008	5719	0.045	257	5462
18	9	CD45- Decidua	2766	2251	0.017	38	2213
19	9	CD45+ Decidua	3336	1758	0.015	26	1732
20	11	CD45- Decidua	2329	1946	0.016	31	1915
21	11	CD45+ Decidua	1978	236	0.002	1	235
Total	NA	NA	77344	52155	0.00424	1365	50790
DDR: Doublet Detection Rate, based on # captured cells
